# A Universal 6iL/E4 Culture System for Deriving and Maintaining Embryonic Stem Cells Across Mammalian Species

**DOI:** 10.1101/2025.05.20.654948

**Authors:** Duo Wang, Hao Ming, Dongshan Yang, Li-Kuang Tsai, Zhuying Wei, Giovanna Nascimento Scatolin, Xiukun Wang, Kimberly Yau, Litao Tao, Xinyi Tong, Shuling Wang, Kai-Xuan Shi, Denis Evseenko, Ben Van Handel, Bingjing Zhang, Yinjuan Wang, Rajan Iyyappan, Oscar Alejandro Ojeda-Rojas, Guang Hu, Lynda McGinnis, Richard Paulson, Daniel Mckim, Xiangbo Kong, Xiaofeng Xia, Jifeng Zhang, Y. Eugene Chen, Jie Xu, Zongliang Jiang, Qi-Long Ying

## Abstract

The derivation of authentic embryonic stem cells (ESCs) from diverse mammalian species offers valuable opportunities for advancing regenerative medicine, studying developmental biology, and enabling species conservation. Here, we report the development of a robust, serum-free culture system, termed 6iL/E4 that enables the derivation and long-term self-renewal of ESCs from multiple mammalian species, including mouse, rat, bovine, rabbit, and human. Using systematic signaling pathway analysis, we identified key regulators—including GSK3α, STAT3, PDGFR, BRAF, and LATS—critical for ESC maintenance across species. Additionally, inducible expression of KLF2 and NANOG enhances the naive pluripotency and chimeric potential of bovine ESCs. The E4 medium also supports stable ESC growth while minimizing lineage bias. These findings reveal conserved principles underlying ESC self-renewal across divergent mammalian species and provide a universal platform for cross-species stem cell research, disease modeling, and biotechnology applications.

**In Brief:** Wang et al. developed 6iL/E4, a serum-free system sustaining ESCs from mouse, rat, bovine, rabbit, and human. These findings reveal conserved fundamental mechanisms governing ESC self-renewal across diverse mammalian species.

**Highlights:**

- Developed 6iL/E4 system for ESC derivation across five mammalian species.
- PDGFR signaling inhibition as critical for ESC derivation across species.
- E4 medium improves ESC maintenance and avoids neural bias of traditional N2B27.
- Inducible KLF2/NANOG enhances naive pluripotency and chimera formation in bovine.
