## Supplementary material for "A Universal 6iL/E4 Culture System for Deriving and Maintaining Embryonic Stem Cells Across Mammalian Species": Table S1

### Sheet: Sheet1
Rat genes	FW	RV
Prdm1	AGTGTAACTCCGGTTCCGTG	GAACAGAAGTACCCCCGTCG
Tfap2c	CGCATCCCTCACCTCTCATC	TAATGATCGGCGGATTGCGA
Utf1	CCTGCAGTGGTGGAGCAAGA	CGGGGAGGATTCGAGGGTAT
Dnd1	ACCTTTAGTGGCCTGAACCG	GCTCGCACTTCTCGGTACTT
Nanos3	GTCTACTGCTACACCACCCG	TTGGAACCCGCATAGACACC
Msx2	CTCTCGTCAAGCCCTTCGAG	CTAGAAGCTGGGACGTGGTG
Gapdh	TGGTCATCAACGGGAAACCC	GAAGGGGCGGAGATGATGAC
Bovine genes	FW	RV
Nanog	GCAGAAAAACAACTGGCCGA	ACCCCTGGTGGTAGGAATAGA
Pou5f1	CTCGGACCTGGATGAGCTTC	TCCACACAAGTCATAGGGCG
Sox2	GCGCCGAGTGGAAACTTTTG	CATGAGCGTCTTGGTTTTCCG
Rex1	TCCCGGAGGAATACCCAACA	CTTGTGCATCCGTTGTGAGG
Otx2	GGAGAGGACGACATTCACCC	TACCCTGGACTCAGGCAAGT
Esrrb	AAGCACATCCCAGGCTTCTC	ACACCAGCTTGTCGTCGTAG
Prdm1	GGAGGACGCGGATATGACTC	CCAGGGGTGGTCATTCACAA
Kit	CTCGTCCAGACAGGCTCTTC	CAGCCTAATCTCGTCGCCAA
Dnd1	GGTGAACGGGCAGAGAAAGT	GACGAAACTCGTAGAGGCGG
Tfap2c	CGCCTGAGTGCTTAAATGCC	TGACATGAGCTGCTTTCCGT
Msx2	CACCCTTTACCACGTCCCAG	TCCTGCAGTCTTTTCGCCTT
Nanos3	TATGAACAAGGTTGTGTGGCG	CGAGGGACTTCCAGACACAAA
Sox17	ACAGTACCTGCACTTCGTGTG	ACACGTCGGGATAGTTGCAG
Gapdh	TCTGGCAAAGTGGACATCGT	TGATGACGAGCTTCCCGTTC
Human genes	FW	RV
Prdm1	AGCACTGTGAGGTTTCAGGG	CTGAACCGAAGTACCGCCAT
Dnd1	GTGAACGGGCAGAGGAAGTA	TGAAGGTCATCATCAGGCGG
Tfap2c	GAAGAGGACTGCGAGGATCG	GCTGATATTCGGCGACTCCA
Msx2	GCCTCGGTCAAGTCGGAAAA	GGCGCGCACTCACTTG
Dppa3	TGTTACTCGGCGGAGTTCG	ATGGCTGAAGTGGCTTGGTG
Nanos3	CACTTACTGGCCAGGGCTAC	GTCCTGTGTCTTCGCCTTGT
Klf4	ATGCTCACCCCACCTTCTTC	TTCTCACCTGTGTGGGTTCG
Tfcp2l1	AGCACTACAACCAGCACAACT	GGTTGAGGTAGGTCAGCGTC
ZFP42	TGGGAAAGCGTTCGTTGAGA	CACCCTTCAAAAGTGCACCG
Nanog	ATGGTGTGACGCAGGGATG	ACTGTTCCAGGCCTGATTGT
Pou5f1	AACCCACACTGCAGCAGATCA	GGCCAGAGGAAAGGACACTG
Gapdh	ATTCCATGGCACCGTCAAGG	TCGCCCCACTTGATTTTGGA
Mouse	FW	RV
Gapdh	TTTGCAGTGGCAAAGTGGAGATT	CCCATTTGATGTTAGTGGGGTCTCG
Tfcp2l1	GGGGACTACTCGGAGCATCT	TGTTTCCGATCAGCTCCCTT
Oct4	GTGGACCTCAGGTTGGACTG	GGAGGTTCCCTCTGAGTTGC
Nanog	TGGAAGCCTTTCCATGTGGG	TATGGAGCGGAGCAGCATTC
Sox2	TTTGTCCGAGACCGAGAAGC	CTCCGGGAAGCGTGTACTTA
Otx2	CCCTGGGCTTCTTGTCCTG	CACCCTGGATTCTGGCAAGT
Foxa2	TGAAGATGGAAGGGCACGAG	CTCACGGAAGAGTAGCCCTC
Rex1	AAACGGCAAAGACAAGTGGC	TAGGGTCAGTCTGTCGAGGG
Gata4	AGCAGGACTCTTGGAACAGC	TACGCGGTGATTATGTCCCC
T	CTACATCCACCCAGACTCGC	CCCCCTCCATTGAGCTTGTT
Inducible vector	FW	RV
Nanog	GCAAATGTCTTCTGCTGAGATGC	GTGGAAGAATCAGGGCTGTCCT
Klf2	GCGTGCTGGACTTCATCCTG	CGGGGTAATAGAACGCAGGC

### Sheet: Sheet2
qRAT-
