## Supplementary material for "A Universal 6iL/E4 Culture System for Deriving and Maintaining Embryonic Stem Cells Across Mammalian Species": Table S2

### Sheet: Sheet1
Table S2: 6iL ESC derivation efficiency.
Strain	Strain	Developmental stage	Embryo numbers #	derived cell lines #	Efficiency %
mouse	B6D2F1	Blastocyst	16	12	0.75
rabbit		Blastocyst	21	8	0.381
rabbit		morula	25	17	0.68
bovine		Blastocyst	45	39	0.8667
